# DNAm aging biomarkers are responsive: Insights from 51 longevity interventional studies in humans

**DOI:** 10.1101/2024.10.22.619522

**Authors:** Raghav Sehgal, Daniel Borrus, Jessica Kasamato, Jenel F. Armstrong, John Gonzalez, Yaroslav Markov, Ahana Priyanka, Ryan Smith, Natàlia Carreras, Varun B. Dwaraka, DNAm aging biomarkers community, community Longevity interventional studies, Albert Higgins-Chen

## Abstract

Aging biomarkers can potentially allow researchers to rapidly monitor the impact of an aging intervention, without the need for decade-spanning trials, by acting as surrogate endpoints. Prior to testing whether aging biomarkers may be useful as surrogate endpoints, it is first necessary to determine whether they are responsive to interventions that target aging. Epigenetic clocks are aging biomarkers based on DNA methylation with prognostic value for many aging outcomes. Many individual studies are beginning to explore whether epigenetic clocks are responsive to interventions. However, the diversity of both interventions and epigenetic clocks in different studies make them difficult to compare systematically. Here, we curate TranslAGE-Response, a harmonized database of 51 public and private longitudinal interventional studies and calculate a consistent set of 16 prominent epigenetic clocks for each study, along with 95 other DNAm biomarkers that help explain changes in each clock. With this database, we discover patterns of responsiveness across a variety of interventions and DNAm biomarkers. For example, clocks trained to predict mortality or pace of aging have the strongest response across all interventions and show consistent agreement with each other, pharmacological and lifestyle interventions drive the strongest response from DNAm biomarkers, and study population and study duration are key factors in driving responsiveness of DNAm biomarkers in an intervention. Some classes of interventions such as TNF-alpha inhibitors have strong, consistent effects across multiple studies, while others such as senolytic drugs have inconsistent effects. Clocks with multiple sub-scores (i.e. “explainable clocks”) provide specificity and greater mechanistic insight into responsiveness of interventions than single-score clocks. Our work can help the geroscience field design future clinical trials, by guiding the choice of interventions, specific subsets of epigenetic clocks to minimize multiple testing, study duration, study population, and sample size, with the eventual aim of determining whether epigenetic clocks can be used as surrogate endpoints.
