## Supplementary Table 1 for "DNAm aging biomarkers are responsive: Insights from 51 longevity interventional studies in humans"

Clock	1st Author, Year	PMID	Trained Phenotype	# of CpGs	Cohort Trained	Tissues Derived	Age Range Trained	Array Type Trained	Misc Information about Clock	Alternative Names
AdaptAge	Ying, 2024	38243142	Chronological Age	1000	London Life Sciences Prospective Population (LOLIPOP)	Blood		450K
CausAge	Ying, 2024	38243142	Chronological Age	586	London Life Sciences Prospective Population (LOLIPOP)	Blood		450K
DNAmTL	Lu, 2019	3142238	Telomere Length	140	WHI+ JHS- Women’s Health Initiative & Jackson Heart Study	Blood	50.2, 66.5, 80.2 (WHI min, median, max) - 22.2, 56.6, 93.1 (JHS min, median, max)	450K and EPICv1	"DNA methylation estimator of Telomere Length (DNAmTL) is not only an epigenetic biomarker of replicative history of cells, but a useful marker of age-related pathologies that are associated with it"	Leukocyte DNAmTL
DamAge	Ying, 2024	38243142	Chronological Age	1090	London Life Sciences Prospective Population (LOLIPOP)	Blood		450K
DunedinPoAm38	Belsky, 2020	32367804	Pace of Aging	47	Dunedin Study	Blood	26-38	450K and EPICv1	Trained on longitudinal data
DunedinPACE	Belsky. 2022	35029144	Pace of Aging	173	Dunedin Study	Blood	26-45	450K and EPICv1	Trained on longitudinal data
GrimAge1	Lu, 2019	30669119	Mortality	1,030	FHS- Framingham heart study Offspring Cohort	Blood	~40(min) to ~90 (max)	450K	Composite biomarker (weighted linear combination) of SEVEN DNAm surrogates of plasma proteins, a DNAm-based estimator of smoking pack-years, age, and sex.
GrimAge2	Lu, 2022	36516495	Mortality	1,030	FHS- Framingham heart study Offspring Cohort	Blood	40 (min), 59 (25th), 66.1(mean), 73(75th), 92 (max)	450K	Composite biomarker (weighted linear combination) of NINE DNAm surrogates of plasma proteins, a DNAm-based estimator of smoking pack-years, age, and sex.
Hannum	Hannum, 2013	23177740	Chronological Age	71	UCSD and WCH (GSE40279)	Blood	19-101	450K
Horvath1	Horvath, 2013	24138928	Chronological Age	353	Multiple cohorts	51 healthy tissues and cell types	~3 (min) to 100 (max)	450K and 27K	Selected 353 CpG sites that together form an aging clock in terms of chromatin states and tissue variance.
Horvath2	Horvath, 2018	30048243	Chronological Age	391	Multiple cohorts	Human fibroblasts, keratinocytes, buccal cells, endothelial cells, lymphoblastoid cells, skin, blood, and saliva	-0.3(min) to 94 (max)	450K and EPICv1	The skin & blood clock (based on 391 CpGs) shares 45 CpGs (out of 71 CpGs) with the blood-based clock from Hannum (2013) and 60 CpGs (out of 353 CpGs) with the pan tissue clock from Horvath (2013)
PhenoAge	Levine, 2018	29676998	Mortality	513	InCHIANTI	Blood	21-100	450K and 27K	Trained mortality predictor (clinical PhenoAge) from NHANES to predict mortality from age and clinical biomarkers, then used InCHIANTI to train DNAm proxy of clinical PhenoAge	Levine
Smoking	Lu, 2019a	30669119	Smoking Pack-years	172	FHS- Framingham heart study	Blood	24-92	450K
Zhang2019	Zhang, 2019	31443728	Chronological Age	514		Blood and saliva	2-104	450K
StocZ	Tong, 2024	38724732	Simulated Age	514	Simulated dataset	Blood	45-83	450K and EPICv1
StocH	Tong, 2024	38724732	Simulated Age	353	Simulated dataset	Blood	45-83	450K and EPICv1
StocP	Tong, 2024	38724732	Simulated Age	513	Simulated dataset	Blood	45-83	450K and EPICv1
DNAmEMRAge	Chen, 2023	37904959	Mortality via proxy	1,097	MGB - Aging Biobank Cohort	Blood	18.3-96.3	EPICv1
IntrinClock	Tomusiak, 2024	39095531	Chronological Age	381	Multiple cohorts	15 Tissues, majority blood	0-100 (approx)	450K and EPICv1	Selected 55,896 CpGs shared between 450K, EPICv1, and EPICv2 that were age correlated and were not different between naive CD8T+ cells and mature CD8T+ cells. Showed resulting IntrinClock does not differ between 10 immune cell types tested
OMICmAge	Chen, 2023	37904959	Mortality via proxy	990	MGB - Aging Biobank Cohort	Blood	18.3-96.3	EPICv1
Retroelement-Age V2	Ndhlovu, 2024	38106164	Chronological Age	1378	TruDiagnostic BioBank	Blood	12-100	EPICv2	Selected CpGs located within retroelements (5,436 CpGs in HERVs and 5,543 CpGs in LINEs), then trained chronological age predictors	RetroAgeV2
PCHorvath1	Higgins-Chen, 2022	36277076	Chronological Age	78,464	Multiple cohorts	Multiple	-0.5 - 105	450K	Trained to predict original Horvath1 clock
PCHorvath2	Higgins-Chen, 2022	36277076	Chronological Age	78,464	Multiple cohorts	Skin and Blood	-0.3 - 101	450K	Trained to predict original Horvath2 clock
PCHannum	Higgins-Chen, 2022	36277076	Chronological Age	78,464	UCSD and WCH (GSE40279)	Blood	19 - 101	450K	Trained to predict original Hannum clock
PCPhenoAge	Higgins-Chen, 2022	36277076	Mortality via proxy	78,464	HRS and InCHIANTI	Blood	21 - 101	450K	Trained to predict clinical PhenoAge (not DNAmPhenoAge)
PCDNAmTL	Higgins-Chen, 2022	36277076	Mitotic divisions	78,464	FHS- Framingham heart study	Blood	24 - 92	450K	Trained to predict original DNAmTL clock
PCGrimAge	Higgins-Chen, 2022	36277076	Mortality	78,464	FHS- Framingham heart study	Blood	24 - 92	450K	Trained to predict original GrimAge V1 clock
PCPACKYRS	Higgins-Chen, 2022	36277076	Clinical Phenotype	78,464	FHS- Framingham heart study	Blood	24 - 92	450K	Trained to predict original pack years predictor
PCADM	Higgins-Chen, 2022	36277076	Protein	78,464	FHS- Framingham heart study	Blood	24 - 92	450K	Trained to predict original ADM predictor
PCB2M	Higgins-Chen, 2022	36277076	Protein	78,464	FHS- Framingham heart study	Blood	24 - 92	450K	Trained to predict original B2M predictor
PCCystatinC	Higgins-Chen, 2022	36277076	Protein	78,464	FHS- Framingham heart study	Blood	24 - 92	450K	Trained to predict original Cystain C predictor
PCGDF15	Higgins-Chen, 2022	36277076	Protein	78,464	FHS- Framingham heart study	Blood	24 - 92	450K	Trained to predict original GDF15 predictor
PCLeptin	Higgins-Chen, 2022	36277076	Protein	78,464	FHS- Framingham heart study	Blood	24 - 92	450K	Trained to predict original Leptin predictor
PCPAI1	Higgins-Chen, 2022	36277076	Protein	78,464	FHS- Framingham heart study	Blood	24 - 92	450K	Trained to predict original PAI1 predictor
PCTIMP1	Higgins-Chen, 2022	36277076	Protein	78,464	FHS- Framingham heart study	Blood	24 - 92	450K	Trained to predict original TIMP1 predictor
DNAmPACKYRS	Lu, 2019	6366976	Clinical Phenotype	172	FHS- Framingham heart study Offspring Cohort	Blood	~40(min) to ~90 (max)	450K
DNAmADM	Lu, 2019	6366976	Protein	186	FHS- Framingham heart study Offspring Cohort	Blood	~40(min) to ~90 (max)	450K
DNAmB2M	Lu, 2019	6366976	Protein	91	FHS- Framingham heart study Offspring Cohort	Blood	~40(min) to ~90 (max)	450K
DNAmCystatinC	Lu, 2019	6366976	Protein	87	FHS- Framingham heart study Offspring Cohort	Blood	~40(min) to ~90 (max)	450K
DNAmGDF15	Lu, 2019	6366976	Protein	137	FHS- Framingham heart study Offspring Cohort	Blood	~40(min) to ~90 (max)	450K
DNAmPAI1	Lu, 2019	6366976	Protein	211	FHS- Framingham heart study Offspring Cohort	Blood	~40(min) to ~90 (max)	450K
DNAmlogA1C	Lu, 2022	36516495	Clinical Biomarker	86	FHS- Framingham heart study Offspring Cohort	Blood	40 (min), 59 (25th), 66.1(mean), 73(75th), 92 (max)	450K
DNAmlogCRP	Lu, 2022	36516495	Clinical Biomarker	132	FHS- Framingham heart study Offspring Cohort	Blood	40 (min), 59 (25th), 66.1(mean), 73(75th), 92 (max)	450K
DNAmLeptin	Lu, 2019	6366976	Protein	187	FHS- Framingham heart study Offspring Cohort	Blood	~40(min) to ~90 (max)	450K
DNAmTIMP1	Lu, 2019	6366976	Protein	42	FHS- Framingham heart study Offspring Cohort	Blood	~40(min) to ~90 (max)	450K
SystemsAge	Sehgal, 2023	37503069	Mortality	125,175	HRS and FHS	Blood	24 - 100	450K	Trained to predict mortality from all individual system scores	SYMPHONYAge
Blood	Sehgal, 2023	37503069	Mortality	125,175	HRS and FHS	Blood	24 - 100	450K	First trained DNA methylation proxies of clinical biomarker PCs specific to each physiological system separately in HRS, then trained a mortality predictor from those DNAm proxies in FHS
Brain	Sehgal, 2023	37503069	Mortality	125,175	HRS and FHS	Blood	24 - 100	450K	First trained DNA methylation proxies of clinical biomarker PCs specific to each physiological system separately in HRS, then trained a mortality predictor from those DNAm proxies in FHS
Inflammation	Sehgal, 2023	37503069	Mortality	125,175	HRS and FHS	Blood	24 - 100	450K	First trained DNA methylation proxies of clinical biomarker PCs specific to each physiological system separately in HRS, then trained a mortality predictor from those DNAm proxies in FHS
Heart	Sehgal, 2023	37503069	Mortality	125,175	HRS and FHS	Blood	24 - 100	450K	First trained DNA methylation proxies of clinical biomarker PCs specific to each physiological system separately in HRS, then trained a mortality predictor from those DNAm proxies in FHS
Hormone	Sehgal, 2023	37503069	Mortality	125,175	HRS and FHS	Blood	24 - 100	450K	First trained DNA methylation proxies of clinical biomarker PCs specific to each physiological system separately in HRS, then trained a mortality predictor from those DNAm proxies in FHS
Immune	Sehgal, 2023	37503069	Mortality	125,175	HRS and FHS	Blood	24 - 100	450K	First trained DNA methylation proxies of clinical biomarker PCs specific to each physiological system separately in HRS, then trained a mortality predictor from those DNAm proxies in FHS
Kidney	Sehgal, 2023	37503069	Mortality	125,175	HRS and FHS	Blood	24 - 100	450K	First trained DNA methylation proxies of clinical biomarker PCs specific to each physiological system separately in HRS, then trained a mortality predictor from those DNAm proxies in FHS
Liver	Sehgal, 2023	37503069	Mortality	125,175	HRS and FHS	Blood	24 - 100	450K	First trained DNA methylation proxies of clinical biomarker PCs specific to each physiological system separately in HRS, then trained a mortality predictor from those DNAm proxies in FHS
Metabolic	Sehgal, 2023	37503069	Mortality	125,175	HRS and FHS	Blood	24 - 100	450K	First trained DNA methylation proxies of clinical biomarker PCs specific to each physiological system separately in HRS, then trained a mortality predictor from those DNAm proxies in FHS
Lung	Sehgal, 2023	37503069	Mortality	125,175	HRS and FHS	Blood	24 - 100	450K	First trained DNA methylation proxies of clinical biomarker PCs specific to each physiological system separately in HRS, then trained a mortality predictor from those DNAm proxies in FHS
MusculoSkeletal	Sehgal, 2023	37503069	Mortality	125,175	HRS and FHS	Blood	24 - 100	450K	First trained DNA methylation proxies of clinical biomarker PCs specific to each physiological system separately in HRS, then trained a mortality predictor from those DNAm proxies in FHS
Age prediction	Sehgal, 2023	37503069	Mortality	125,175	HRS and FHS	Blood	24 - 100	450K	First trained DNA methylation proxies of clinical biomarker PCs specific to each physiological system separately in HRS, then trained a mortality predictor from those DNAm proxies in FHS
CD4Tnv	Luo, 2023	37525279	Cellular Proportions	600	Multiple cohorts	Blood	20-85	EPICv1
Baso	Luo, 2023	37525279	Cellular Proportions	600	Multiple cohorts	Blood	20-85	EPICv1
CD4Tmem	Luo, 2023	37525279	Cellular Proportions	600	Multiple cohorts	Blood	20-85	EPICv1
Bmem	Luo, 2023	37525279	Cellular Proportions	600	Multiple cohorts	Blood	20-85	EPICv1
Bnv	Luo, 2023	37525279	Cellular Proportions	600	Multiple cohorts	Blood	20-85	EPICv1
Treg	Luo, 2023	37525279	Cellular Proportions	600	Multiple cohorts	Blood	20-85	EPICv1
CD8Tmem	Luo, 2023	37525279	Cellular Proportions	600	Multiple cohorts	Blood	20-85	EPICv1
CD8Tnv	Luo, 2023	37525279	Cellular Proportions	600	Multiple cohorts	Blood	20-85	EPICv1
Eos	Luo, 2023	37525279	Cellular Proportions	600	Multiple cohorts	Blood	20-85	EPICv1
NK	Luo, 2023	37525279	Cellular Proportions	600	Multiple cohorts	Blood	20-85	EPICv1
Neu	Luo, 2023	37525279	Cellular Proportions	600	Multiple cohorts	Blood	20-85	EPICv1
Mono	Luo, 2023	37525279	Cellular Proportions	600	Multiple cohorts	Blood	20-85	EPICv1
100000406_MRS_predicted	Chen, 2023	37904959	Metabolite	21	MGB - Aging Biobank Cohort	Blood	18.3-96.3	EPICv1		Ribitol
100001073_MRS_predicted	Chen, 2023	37904959	Metabolite	737	MGB - Aging Biobank Cohort	Blood	18.3-96.3	EPICv1		Androsterone Sulfate
100001417_MRS_predicted	Chen, 2023	37904959	Metabolite	669	MGB - Aging Biobank Cohort	Blood	18.3-96.3	EPICv1		Phenylacetylglutamine
100002171_MRS_predicted	Chen, 2023	37904959	Metabolite	20	MGB - Aging Biobank Cohort	Blood	18.3-96.3	EPICv1		LPC
100006129_MRS_predicted	Chen, 2023	37904959	Metabolite	390	MGB - Aging Biobank Cohort	Blood	18.3-96.3	EPICv1		Vanillactate
100006262_MRS_predicted	Chen, 2023	37904959	Metabolite	99	MGB - Aging Biobank Cohort	Blood	18.3-96.3	EPICv1		4-MPS
100009146_MRS_predicted	Chen, 2023	37904959	Metabolite	706	MGB - Aging Biobank Cohort	Blood	18.3-96.3	EPICv1		ePC
100010850_MRS_predicted	Chen, 2023	37904959	Metabolite	1,366	MGB - Aging Biobank Cohort	Blood	18.3-96.3	EPICv1		4-HPAGA
100015966_MRS_predicted	Chen, 2023	37904959	Metabolite	1,026	MGB - Aging Biobank Cohort	Blood	18.3-96.3	EPICv1		Lutein
100020487_MRS_predicted	Chen, 2023	37904959	Metabolite	877	MGB - Aging Biobank Cohort	Blood	18.3-96.3	EPICv1		N-acetyl-isoputreanine
1053_MRS_predicted	Chen, 2023	37904959	Metabolite	594	MGB - Aging Biobank Cohort	Blood	18.3-96.3	EPICv1		Ureidopropionic acid
1263_MRS_predicted	Chen, 2023	37904959	Protein	433	MGB - Aging Biobank Cohort	Blood	18.3-96.3	EPICv1		HSP90
13804_MRS_predicted	Chen, 2023	37904959	Protein	647	MGB - Aging Biobank Cohort	Blood	18.3-96.3	EPICv1		CPB2
17429_MRS_predicted	Chen, 2023	37904959	Protein	538	MGB - Aging Biobank Cohort	Blood	18.3-96.3	EPICv1		MXRA5
1883_MRS_predicted	Chen, 2023	37904959	Protein	835	MGB - Aging Biobank Cohort	Blood	18.3-96.3	EPICv1		H2B1C
19017_MRS_predicted	Chen, 2023	37904959	Protein	260	MGB - Aging Biobank Cohort	Blood	18.3-96.3	EPICv1		Mimecan
20713_MRS_predicted	Chen, 2023	37904959	Protein	999	MGB - Aging Biobank Cohort	Blood	18.3-96.3	EPICv1		IGFBP-2
26785_MRS_predicted	Chen, 2023	37904959	Protein	493	MGB - Aging Biobank Cohort	Blood	18.3-96.3	EPICv1		RNAS1
279_MRS_predicted	Chen, 2023	37904959	Metabolite	291	MGB - Aging Biobank Cohort	Blood	18.3-96.3	EPICv1		Cystine
28068_MRS_predicted	Chen, 2023	37904959	Protein	646	MGB - Aging Biobank Cohort	Blood	18.3-96.3	EPICv1		CRDL1
2816_MRS_predicted	Chen, 2023	37904959	Protein	343	MGB - Aging Biobank Cohort	Blood	18.3-96.3	EPICv1		Albumin
32417_MRS_predicted	Chen, 2023	37904959	Protein	458	MGB - Aging Biobank Cohort	Blood	18.3-96.3	EPICv1		PON1
33561_MRS_predicted	Chen, 2023	37904959	Protein	1,131	MGB - Aging Biobank Cohort	Blood	18.3-96.3	EPICv1		CSPG2
338_MRS_predicted	Chen, 2023	37904959	Metabolite	1,296	MGB - Aging Biobank Cohort	Blood	18.3-96.3	EPICv1		Gluconate
4289_MRS_predicted	Chen, 2023	37904959	Protein	698	MGB - Aging Biobank Cohort	Blood	18.3-96.3	EPICv1		ITIH3
535_MRS_predicted	Chen, 2023	37904959	Metabolite	142	MGB - Aging Biobank Cohort	Blood	18.3-96.3	EPICv1		Uridine
5409_MRS_predicted	Chen, 2023	37904959	Protein	380	MGB - Aging Biobank Cohort	Blood	18.3-96.3	EPICv1		CBPB2
7427_MRS_predicted	Chen, 2023	37904959	Protein	599	MGB - Aging Biobank Cohort	Blood	18.3-96.3	EPICv1		IBP2
8121_MRS_predicted	Chen, 2023	37904959	Protein	1,018	MGB - Aging Biobank Cohort	Blood	18.3-96.3	EPICv1		Paraoxonase
989_MRS_predicted	Chen, 2023	37904959	Protein	657	MGB - Aging Biobank Cohort	Blood	18.3-96.3	EPICv1		BMP1
BUN_MRS_predicted	Chen, 2023	37904959	Clinical Biomarker	1,988	MGB - Aging Biobank Cohort	Blood	18.3-96.3	EPICv1		BUN
Creatinine_MRS_predicted	Chen, 2023	37904959	Clinical Biomarker	2,170	MGB - Aging Biobank Cohort	Blood	18.3-96.3	EPICv1		Creatinine
Glucose_MRS_predicted	Chen, 2023	37904959	Clinical Biomarker	1,312	MGB - Aging Biobank Cohort	Blood	18.3-96.3	EPICv1		Glucose
HbA1c_MRS_predicted	Chen, 2023	37904959	Clinical Biomarker	360	MGB - Aging Biobank Cohort	Blood	18.3-96.3	EPICv1		HbA1c
Hematocrit_MRS_predicted	Chen, 2023	37904959	Clinical Biomarker	794	MGB - Aging Biobank Cohort	Blood	18.3-96.3	EPICv1		Hematocrit
Hemoglobin_MRS_predicted	Chen, 2023	37904959	Clinical Biomarker	838	MGB - Aging Biobank Cohort	Blood	18.3-96.3	EPICv1		Hemoglobin
Liver_ALB_MRS_predicted	Chen, 2023	37904959	Clinical Biomarker	1,027	MGB - Aging Biobank Cohort	Blood	18.3-96.3	EPICv1		Liver Albumin
Liver_ALP_MRS_predicted	Chen, 2023	37904959	Clinical Biomarker	96	MGB - Aging Biobank Cohort	Blood	18.3-96.3	EPICv1		Liver ALP
Red_Cell_Dist_Width_MRS_predicted	Chen, 2023	37904959	Clinical Biomarker	1,120	MGB - Aging Biobank Cohort	Blood	18.3-96.3	EPICv1		RDW
Triglyceride_MRS_predicted	Chen, 2023	37904959	Clinical Biomarker	85	MGB - Aging Biobank Cohort	Blood	18.3-96.3	EPICv1		Triglyceride
